# Development and validation of a multilocus sequence typing scheme for *Fasciola hepatica* using next-generation deep amplicon sequencing

**DOI:** 10.64898/2026.05.20.726500

**Authors:** Muhammad Abbas, Kezia Kozel, Olukayode Daramola, Nick Selemetas, Mark W. Robinson, Eric R. Morgan, Umer Chaudhry, Martha Betson

**Affiliations:** Discipline of Comparative Biomedical Sciences, School of Veterinary Medicine, University of Surrey, Guildford, UK; School of Veterinary Medicine, University of Lancashire, UK; Discipline of Microbes, Infection and Immunity, School of Veterinary Biosciences, University of Surrey, Guildford, UK; School of Biological Sciences, Queen’s University, Belfast, UK; Department of Veterinary Biomedical Sciences, Lewyt College of Veterinary Medicine, Long Island University, USA

**Keywords:** *Fasciola hepatica*, MLST, population genetics, SNP, polymorphism, Deep amplicon sequencing

## Abstract

Fasciolosis caused by *Fasciola hepatica* is an economically important disease in sheep and cattle. Knowledge of the population genetic structure of *F. hepatica* is important for understanding gene flow and informing disease control. In the present study, we designed, developed, and validated a multilocus sequence typing (MLST) scheme based on six markers. These markers were selected by aligning newly sequenced whole-genome sequence (WGS) data with available reference genomes and selecting variable regions with five or more single-nucleotide polymorphisms SNPs from different scaffolds of the *F. hepatica* reference genome *Fasciola* 10x pilon (GCA_900302435.1). Twenty markers were initially identified, of which 12 were multiplexed for deep amplicon sequencing after validation on worm and faecal eggs DNA; six markers were ultimately retained for downstream population genetics analysis. These markers were used to investigate population genetic structure in 15 cattle- and 27 sheep-derived *F. hepatica* populations in UK. A total of 53 unique alleles from six MLST markers were identified from 30 faecal (cattle = 13, sheep = 17) and 12 adult worm (cattle = 2, sheep = 10) populations. Shared alleles were observed in sheep- and cattle-derived populations. The highest allelic variation was observed in the Scottish Borders, Southern Scotland, and South-West England, and the lowest in North-West England. Minimal genetic differentiation was observed between cattle- and sheep-derived populations, with most genetic structuring within rather than between populations. Five markers showed high allelic polymorphism, whereas one marker showed low levels of allelic polymorphism, highlighting the importance of multilocus approaches. Overall, this six MLST-marker panel provides a tool for population genetic studies, revealing high gene flow and clonal expansion of *F. hepatica* across hosts and regions in the UK.
