## Supplementary Table 3 for "Development and validation of a multilocus sequence typing scheme for *Fasciola hepatica* using next-generation deep amplicon sequencing"

### Sheet: Sheet1
Supplementary Table 3. MLST primer sequences for amplifying different regions in the scaffolds of F. hepatica genome. The adaptor sequences are added and in bold, forward and reverse primers are underlined, and N’s are random nucleotides added between Illumina's adaptor sequences and locus-specific primer. Modified phosphate bonds are added at positions indicated by the asterisks.
Multiplex 1
Name of molecular marker	Sequence	Remarks
AD_For 3/327 (18F)	TCGTCGGCAGCGTCAGATGTGTATAAGAGACAGACCATATCACCAAGTGGAGCG	Forward
AD_For-1N 3/327 (18F)	TCGTCGGCAGCGTCAGATGTGTATAAGAGACAGNACCATATCACCAAGTGGAGCG	Forward
AD_For-2N 3/327 (18F)	TCGTCGGCAGCGTCAGATGTGTATAAGAGACAGNNACCATATCACCAAGTGGAGCG	Forward
AD_For-3N 3/327 (18F)	TCGTCGGCAGCGTCAGATGTGTATAAGAGACAGNNNACCATATCACCAAGTGGAGCG	Forward
AD_Rev 3/327 (R 193)	GTCTCGTGGGCTCGGAGATGTGTATAAGAGACAGTCCCCAAATCTTCGGAGGTTC	Reverse
AD_Rev-1N 3/327 (R 193)	GTCTCGTGGGCTCGGAGATGTGTATAAGAGACAGNTCCCCAAATCTTCGGAGGTTC	Reverse
AD_ Rev-2N 3/327 (R 193)	GTCTCGTGGGCTCGGAGATGTGTATAAGAGACAGNNTCCCCAAATCTTCGGAGGTTC	Reverse
AD_ Rev-3N 3/327 (R 193)	GTCTCGTGGGCTCGGAGATGTGTATAAGAGACAGNNNTCCCCAAATCTTCGGAGGTTC	Reverse
AD_For 6/673 (17F)	TCGTCGGCAGCGTCAGATGTGTATAAGAGACAGATCTCGTCCGATCACCACTG	Forward
AD_For-1N 6/673 (17F)	TCGTCGGCAGCGTCAGATGTGTATAAGAGACAGNATCTCGTCCGATCACCACTG	Forward
AD_For-2N 6/673 (17F)	TCGTCGGCAGCGTCAGATGTGTATAAGAGACAGNNATCTCGTCCGATCACCACTG	Forward
AD_For-3N 6/673 (17F)	TCGTCGGCAGCGTCAGATGTGTATAAGAGACAGNNNATCTCGTCCGATCACCACTG	Forward
AD_Rev 6/673 (192R)	GTCTCGTGGGCTCGGAGATGTGTATAAGAGACAGGACTTTTGTCGTGTAGCCATAAA	Reverse
AD_Rev-1N 6/673 (192R)	GTCTCGTGGGCTCGGAGATGTGTATAAGAGACAGNGACTTTTGTCGTGTAGCCATAAA	Reverse
AD_ Rev-2N 6/673 (192R)	GTCTCGTGGGCTCGGAGATGTGTATAAGAGACAGNNGACTTTTGTCGTGTAGCCATAAA	Reverse
AD_ Rev-3N 6/673 (192R)	GTCTCGTGGGCTCGGAGATGTGTATAAGAGACAGNNNGACTTTTGTCGTGTAGCCATAAA	Reverse
AD_For 8/1410 (3 F)	TCGTCGGCAGCGTCAGATGTGTATAAGAGACAGGTGCCCAACCACGTTTTC*A*G	Forward
AD_For-1N 8/1410 (3 F)	TCGTCGGCAGCGTCAGATGTGTATAAGAGACAGNGTGCCCAACCACGTTTTC*A*G	Forward
AD_For-2N 8/1410 (3 F)	TCGTCGGCAGCGTCAGATGTGTATAAGAGACAGNNGTGCCCAACCACGTTTTC*A*G	Forward
AD_For-3N 8/1410 (3 F)	TCGTCGGCAGCGTCAGATGTGTATAAGAGACAGNNNGTGCCCAACCACGTTTTC*A*G	Forward
AD_Rev 8/1410 (195 R)	GTCTCGTGGGCTCGGAGATGTGTATAAGAGACAGATCAAACGGCGAAGTGAG*G*A	Reverse
AD_Rev-1N 8/1410 (195 R)	GTCTCGTGGGCTCGGAGATGTGTATAAGAGACAGNATCAAACGGCGAAGTGAG*G*A	Reverse
AD_ Rev-2N 8/1410 (195 R)	GTCTCGTGGGCTCGGAGATGTGTATAAGAGACAGNNATCAAACGGCGAAGTGAG*G*A	Reverse
AD_ Rev-3N 8/1410 (195 R)	GTCTCGTGGGCTCGGAGATGTGTATAAGAGACAGNNNATCAAACGGCGAAGTGAG*G*A	Reverse
AD_For 9/1532 (11 F)	TCGTCGGCAGCGTCAGATGTGTATAAGAGACAGGTTTGCCACAGGACTGGG*A*A	Forward
AD_For-1N 9/1532 (11 F)	TCGTCGGCAGCGTCAGATGTGTATAAGAGACAGNGTTTGCCACAGGACTGGG*A*A	Forward
AD_For-2N 9/1532 (11 F)	TCGTCGGCAGCGTCAGATGTGTATAAGAGACAGNNGTTTGCCACAGGACTGGG*A*A	Forward
AD_For-3N 9/1532 (11 F)	TCGTCGGCAGCGTCAGATGTGTATAAGAGACAGNNNGTTTGCCACAGGACTGGG*A*A	Forward
AD_Rev 9/1532 (186 R)	GTCTCGTGGGCTCGGAGATGTGTATAAGAGACAGGAGCTGGGCAAAGCATAG*G*A	Reverse
AD_Rev-1N 9/1532 (186 R)	GTCTCGTGGGCTCGGAGATGTGTATAAGAGACAGNGAGCTGGGCAAAGCATAG*G*A	Reverse
AD_ Rev-2N 9/1532 (186 R)	GTCTCGTGGGCTCGGAGATGTGTATAAGAGACAGNNGAGCTGGGCAAAGCATAG*G*A	Reverse
AD_ Rev-3N 9/1532 (186 R)	GTCTCGTGGGCTCGGAGATGTGTATAAGAGACAGNNNGAGCTGGGCAAAGCATAG*G*A	Reverse
AD_For 10/1632 (27 F)	TCGTCGGCAGCGTCAGATGTGTATAAGAGACAGACGCACAATGAAAGAAGACACG	Forward
AD_For-1N 10/1632 (27 F)	TCGTCGGCAGCGTCAGATGTGTATAAGAGACAGNACGCACAATGAAAGAAGACACG	Forward
AD_For-2N 10/1632 (27 F)	TCGTCGGCAGCGTCAGATGTGTATAAGAGACAGNNACGCACAATGAAAGAAGACACG	Forward
AD_For-3N 10/1632 (27 F)	TCGTCGGCAGCGTCAGATGTGTATAAGAGACAGNNNACGCACAATGAAAGAAGACACG	Forward
AD_Rev 10/1632 (202 R)	GTCTCGTGGGCTCGGAGATGTGTATAAGAGACAGACCTAGTAAGTGTTCAGTACCGT	Reverse
AD_Rev-1N 10/1632 (202 R)	GTCTCGTGGGCTCGGAGATGTGTATAAGAGACAGNACCTAGTAAGTGTTCAGTACCGT	Reverse
AD_ Rev-2N 10/1632 (202 R)	GTCTCGTGGGCTCGGAGATGTGTATAAGAGACAGNNACCTAGTAAGTGTTCAGTACCGT	Reverse
AD_ Rev-3N 10/1632 (202 R)	GTCTCGTGGGCTCGGAGATGTGTATAAGAGACAGNNNACCTAGTAAGTGTTCAGTACCGT	Reverse
AD_For 11/1914 (10 F)	TCGTCGGCAGCGTCAGATGTGTATAAGAGACAGCCTCATCGACTAGTGGTGCC	Forward
AD_For-1N 11/1914 (10 F)	TCGTCGGCAGCGTCAGATGTGTATAAGAGACAGNCCTCATCGACTAGTGGTGCC	Forward
AD_For-2N 11/1914 (10 F)	TCGTCGGCAGCGTCAGATGTGTATAAGAGACAGNNCCTCATCGACTAGTGGTGCC	Forward
AD_For-3N 11/1914 (10 F)	TCGTCGGCAGCGTCAGATGTGTATAAGAGACAGNNNCCTCATCGACTAGTGGTGCC	Forward
AD_Rev 11/1914 (194 R)	GTCTCGTGGGCTCGGAGATGTGTATAAGAGACAGTCAGTTCACTTTTGATCCGTGT	Reverse
AD_Rev-1N 11/1914 (194 R)	GTCTCGTGGGCTCGGAGATGTGTATAAGAGACAGNTCAGTTCACTTTTGATCCGTGT	Reverse
AD_ Rev-2N 11/1914 (194 R)	GTCTCGTGGGCTCGGAGATGTGTATAAGAGACAGNNTCAGTTCACTTTTGATCCGTGT	Reverse
AD_ Rev-3N 11/1914 (194 R)	GTCTCGTGGGCTCGGAGATGTGTATAAGAGACAGNNNTCAGTTCACTTTTGATCCGTGT	Reverse
Multiplex 2
Name of molecular marker	Sequence
AD_For 12/2022 (23 F)	TCGTCGGCAGCGTCAGATGTGTATAAGAGACAGCCCGATTCCCTCAACCTGTT	Forward
AD_For-1N 12/2022 (23 F)	TCGTCGGCAGCGTCAGATGTGTATAAGAGACAGNCCCGATTCCCTCAACCTGTT	Forward
AD_For-2N 12/2022 (23 F)	TCGTCGGCAGCGTCAGATGTGTATAAGAGACAGNNCCCGATTCCCTCAACCTGTT	Forward
AD_For-3N 12/2022 (23 F)	TCGTCGGCAGCGTCAGATGTGTATAAGAGACAGNNNCCCGATTCCCTCAACCTGTT	Forward
AD_Rev 12/2022 (203 R)	GTCTCGTGGGCTCGGAGATGTGTATAAGAGACAGGTTCCCATGCCTCCACGTAC	Reverse
AD_Rev-1N 12/2022 (203 R)	GTCTCGTGGGCTCGGAGATGTGTATAAGAGACAGNGTTCCCATGCCTCCACGTAC	Reverse
AD_ Rev-2N 12/2022 (203 R)	GTCTCGTGGGCTCGGAGATGTGTATAAGAGACAGNNGTTCCCATGCCTCCACGTAC	Reverse
AD_ Rev-3N 12/2022 (203 R)	GTCTCGTGGGCTCGGAGATGTGTATAAGAGACAGNNNGTTCCCATGCCTCCACGTAC	Reverse
AD_For 14/2089 (8 F)	TCGTCGGCAGCGTCAGATGTGTATAAGAGACAGGACCAGTCCACTTTGACAAACTA	Forward
AD_For-1N 14/2089 (8 F)	TCGTCGGCAGCGTCAGATGTGTATAAGAGACAGNGACCAGTCCACTTTGACAAACTA	Forward
AD_For-2N 14/2089 (8 F)	TCGTCGGCAGCGTCAGATGTGTATAAGAGACAGNNGACCAGTCCACTTTGACAAACTA	Forward
AD_For-3N 14/2089 (8 F)	TCGTCGGCAGCGTCAGATGTGTATAAGAGACAGNNNGACCAGTCCACTTTGACAAACTA	Forward
AD_Rev 14/2089 (192 R)	GTCTCGTGGGCTCGGAGATGTGTATAAGAGACAGCGTCTCGCATGTACGACGTA	Reverse
AD_Rev-1N 14/2089 (192 R)	GTCTCGTGGGCTCGGAGATGTGTATAAGAGACAGNCGTCTCGCATGTACGACGTA	Reverse
AD_ Rev-2N 14/2089 (192 R)	GTCTCGTGGGCTCGGAGATGTGTATAAGAGACAGNNCGTCTCGCATGTACGACGTA	Reverse
AD_ Rev-3N 14/2089 (192 R)	GTCTCGTGGGCTCGGAGATGTGTATAAGAGACAGNNNCGTCTCGCATGTACGACGTA	Reverse
AD_For 15/2089 (22 F)	TCGTCGGCAGCGTCAGATGTGTATAAGAGACAGTGTCTCTCGGATGTTGATC*G*T	Forward
AD_For-1N 15/2089 (22 F)	TCGTCGGCAGCGTCAGATGTGTATAAGAGACAGNTGTCTCTCGGATGTTGATC*G*T	Forward
AD_For-2N 15/2089 (22 F)	TCGTCGGCAGCGTCAGATGTGTATAAGAGACAGNNTGTCTCTCGGATGTTGATC*G*T	Forward
AD_For-3N 15/2089 (22 F)	TCGTCGGCAGCGTCAGATGTGTATAAGAGACAGNNNTGTCTCTCGGATGTTGATC*G*T	Forward
AD_Rev 15/2089 (199 R)	GTCTCGTGGGCTCGGAGATGTGTATAAGAGACAGACTTCAAGTATCACGAGAGCT*G*A	Reverse
AD_Rev-1N 15/2089 (199 R)	GTCTCGTGGGCTCGGAGATGTGTATAAGAGACAGNACTTCAAGTATCACGAGAGCT*G*A	Reverse
AD_ Rev-2N 15/2089 (199 R)	GTCTCGTGGGCTCGGAGATGTGTATAAGAGACAGNNACTTCAAGTATCACGAGAGCT*G*A	Reverse
AD_ Rev-3N 15/2089 (199 R)	GTCTCGTGGGCTCGGAGATGTGTATAAGAGACAGNNNACTTCAAGTATCACGAGAGCT*G*A	Reverse
AD_For 17/2194 (5 F)	TCGTCGGCAGCGTCAGATGTGTATAAGAGACAGTAGCCCCTCACGTGGGTAAT	Forward
AD_For-1N 17/2194 (5 F)	TCGTCGGCAGCGTCAGATGTGTATAAGAGACAGNTAGCCCCTCACGTGGGTAAT	Forward
AD_For-2N 17/2194 (5 F)	TCGTCGGCAGCGTCAGATGTGTATAAGAGACAGNNTAGCCCCTCACGTGGGTAAT	Forward
AD_For-3N 17/2194 (5 F)	TCGTCGGCAGCGTCAGATGTGTATAAGAGACAGNNNTAGCCCCTCACGTGGGTAAT	Forward
AD_Rev 17/2194 (179 R)	GTCTCGTGGGCTCGGAGATGTGTATAAGAGACAGACGTTATTATCATAGGCGATAGATGGT	Reverse
AD_Rev-1N 17/2194 (179 R)	GTCTCGTGGGCTCGGAGATGTGTATAAGAGACAGNACGTTATTATCATAGGCGATAGATGGT	Reverse
AD_ Rev-2N 17/2194 (179 R)	GTCTCGTGGGCTCGGAGATGTGTATAAGAGACAGNNACGTTATTATCATAGGCGATAGATGGT	Reverse
AD_ Rev-3N 17/2194 (179 R)	GTCTCGTGGGCTCGGAGATGTGTATAAGAGACAGNNNACGTTATTATCATAGGCGATAGATGGT	Reverse
AD_For 19/2745 (14 F)	TCGTCGGCAGCGTCAGATGTGTATAAGAGACAGGCCTCTGACTCAAATCGATCCT	Forward
AD_For-1N 19/2745 (14 F)	TCGTCGGCAGCGTCAGATGTGTATAAGAGACAGNGCCTCTGACTCAAATCGATCCT	Forward
AD_For-2N 19/2745 (14 F)	TCGTCGGCAGCGTCAGATGTGTATAAGAGACAGNNGCCTCTGACTCAAATCGATCCT	Forward
AD_For-3N 19/2745 (14 F)	TCGTCGGCAGCGTCAGATGTGTATAAGAGACAGNNNGCCTCTGACTCAAATCGATCCT	Forward
AD_Rev 19/2745 (191 R)	GTCTCGTGGGCTCGGAGATGTGTATAAGAGACAGACTACTTCCCTTCGACCACCT	Reverse
AD_Rev-1N 19/2745 (191 R)	GTCTCGTGGGCTCGGAGATGTGTATAAGAGACAGNACTACTTCCCTTCGACCACCT	Reverse
AD_ Rev-2N 19/2745 (191 R)	GTCTCGTGGGCTCGGAGATGTGTATAAGAGACAGNNACTACTTCCCTTCGACCACCT	Reverse
AD_ Rev-3N 19/2745 (191 R)	GTCTCGTGGGCTCGGAGATGTGTATAAGAGACAGNNNACTACTTCCCTTCGACCACCT	Reverse
AD_For 20/2815 (1 F)	TCGTCGGCAGCGTCAGATGTGTATAAGAGACAGCGCGGTAAAGGACAGTGATAAC	Forward
AD_For-1N 20/2815 (1 F)	TCGTCGGCAGCGTCAGATGTGTATAAGAGACAGNCGCGGTAAAGGACAGTGATAAC	Forward
AD_For-2N 20/2815 (1 F)	TCGTCGGCAGCGTCAGATGTGTATAAGAGACAGNNCGCGGTAAAGGACAGTGATAAC	Forward
AD_For-3N 20/2815 (1 F)	TCGTCGGCAGCGTCAGATGTGTATAAGAGACAGNNNCGCGGTAAAGGACAGTGATAAC	Forward
AD_Rev 20/2815 (190 R)	GTCTCGTGGGCTCGGAGATGTGTATAAGAGACAGCTGCATAGTGGGGTACGTCG	Reverse
AD_Rev-1N 20/2815 (190 R)	GTCTCGTGGGCTCGGAGATGTGTATAAGAGACAGNCTGCATAGTGGGGTACGTCG	Reverse
AD_ Rev-2N 20/2815 (190 R)	GTCTCGTGGGCTCGGAGATGTGTATAAGAGACAGNNCTGCATAGTGGGGTACGTCG	Reverse
AD_ Rev-3N 20/2815 (190 R)	GTCTCGTGGGCTCGGAGATGTGTATAAGAGACAGNNNCTGCATAGTGGGGTACGTCG	Reverse
