## Supplementary Table 4 for "Development and validation of a multilocus sequence typing scheme for *Fasciola hepatica* using next-generation deep amplicon sequencing"

### Sheet: Tabelle1
Summary of Illumina MiSeq amplicon sequencing statistics for 86 filed samples and three negative controls
Project	Sample ID	Barcode Sequence	# Reads	Yield (Mbases)	Mean Quality Score	% Bases >= 30	Library Name*
40-1004153947	252	CGATCAGT+GTAAGGAC	14767	9	28.44	63.03	S_NO_14_GMLST1
40-1004153947	253	GCTCATGA+ACTGCATA	67703	41	31.73	75.45	S_NO_15_GMLST1
40-1004153947	254	ATCTCAGG+ACTGCATA	40327	24	30.26	70.21	S_NO_22_GMLST1
40-1004153947	255	ACTCGCTA+ACTGCATA	59600	36	30.77	72.23	S_NO_38_GMLST1
40-1004153947	256	GGAGCTAC+ACTGCATA	155394	94	31.66	75.42	S_NO_74_GMLST1
40-1004153947	257	GCGTAGTA+ACTGCATA	60144	36	31.03	73.09	S_NO_75_GMLST1
40-1004153947	258	CGGAGCCT+ACTGCATA	23535	14	29.16	66.02	S_NO_230_GMLST1
40-1004153947	259	TACGCTGC+ACTGCATA	22538	14	29	65.49	S_NO_231_GMLST1
40-1004153947	260	ATGCGCAG+ACTGCATA	75288	45	32.52	77.66	S_NO_232_GMLST1
40-1004153947	261	TAGCGCTC+ACTGCATA	43608	26	30.48	70.89	S_NO_241_GMLST1
40-1004153947	262	ACTGAGCG+ACTGCATA	98449	59	32.03	76.39	S_NO_267_GMLST1
40-1004153947	263	CCTAAGAC+ACTGCATA	213401	128	32.03	76.69	S_NO_269_GMLST1
40-1004153947	264	CGATCAGT+ACTGCATA	52723	32	31.2	73.68	S_NO_283_GMLST1
40-1004153947	265	GCTCATGA+AAGGACTA	47410	29	31.28	73.93	S_NO_284_GMLST1
40-1004153947	266	ATCTCAGG+AAGGACTA	2247	1	23.84	45.22	S_NO_285_GMLST1
40-1004153947	267	ACTCGCTA+AAGGACTA	61457	37	31.25	73.83	S_NO_286_GMLST1
40-1004153947	268	GGAGCTAC+AAGGACTA	89977	54	31.72	75.55	S_NO_287_GMLST1
40-1004153947	269	GCGTAGTA+AAGGACTA	81339	49	31.24	73.71	S_NO_288_GMLST1
40-1004153947	270	CGGAGCCT+AAGGACTA	173323	104	31.98	76.62	S_NO_289_GMLST1
40-1004153947	271	TACGCTGC+AAGGACTA	289698	174	31.98	76.71	S_NO_290_GMLST1
40-1004153947	272	ATGCGCAG+AAGGACTA	147078	89	31.79	75.91	S_NO_291_GMLST1
40-1004153947	273	TAGCGCTC+AAGGACTA	38384	23	30.13	69.65	S_NO_297_GMLST1
40-1004153947	274	ACTGAGCG+AAGGACTA	77733	47	31.94	76.37	S_NO_298_GMLST1
40-1004153947	275	CCTAAGAC+AAGGACTA	161206	97	31.63	75.36	S_NO_300_GMLST1
40-1004153947	276	CGATCAGT+AAGGACTA	30177	18	30.53	70.71	S_NO_301_GMLST1
40-1004153947	277	GCTCATGA+CTAAGCCT	26388	16	30.64	71.32	S_NO_302_GMLST1
40-1004153947	278	ATCTCAGG+CTAAGCCT	46013	28	30.59	71.53	S_NO_303_GMLST1
40-1004153947	279	ACTCGCTA+CTAAGCCT	27423	17	28.01	61.71	S_NO_304_GMLST1
40-1004153947	280	GGAGCTAC+CTAAGCCT	40143	24	30.93	72.45	S_NO_305_GMLST1
40-1004153947	281	GCGTAGTA+CTAAGCCT	61061	37	31.63	75.07	S_NO_306_GMLST1
40-1004153947	282	CGGAGCCT+CTAAGCCT	58204	35	30.38	70.75	S_NO_313_GMLST1
40-1004153947	283	TACGCTGC+CTAAGCCT	49606	30	30.33	70.52	S_NO_314_GMLST1
40-1004153947	284	ATGCGCAG+CTAAGCCT	170493	103	31.69	75.6	S_NO_316_GMLST1
40-1004153947	285	TAGCGCTC+CTAAGCCT	63667	38	31.12	73.39	S_NO_318_GMLST1
40-1004153947	286	ACTGAGCG+CTAAGCCT	128744	78	31.66	75.58	S_NO_322_GMLST1
40-1004153947	287	CCTAAGAC+CTAAGCCT	161793	97	31.54	75.1	S_NO_323_GMLST1
40-1004153947	288	CGATCAGT+CTAAGCCT	49363	30	31.08	73.32	S_NO_324_GMLST1
40-1004153947	289	GCTCATGA+CGTCTAAT	148850	90	31.85	76.17	S_NO_325_GMLST1
40-1004153947	290	ATCTCAGG+CGTCTAAT	21629	13	30	69.26	S_NO_326_GMLST1
40-1004153947	291	ACTCGCTA+CGTCTAAT	109966	66	31.35	74.37	S_NO_328_GMLST1
40-1004153947	292	GGAGCTAC+CGTCTAAT	43653	26	30.92	72.49	S_NO_330_GMLST1
40-1004153947	293	GCGTAGTA+CGTCTAAT	102875	62	31.46	74.6	S_NO_331_GMLST1
40-1004153947	294	CGGAGCCT+CGTCTAAT	168470	101	32.04	76.89	S_NO_332_GMLST1
40-1004153947	295	TACGCTGC+CGTCTAAT	218627	132	31.99	76.71	S_NO_333_GMLST1
40-1004153947	296	ATGCGCAG+CGTCTAAT	16345	10	29.85	68.24	S_NO_334_GMLST1
40-1004153947	297	TAGCGCTC+CGTCTAAT	26074	16	30.28	70.11	S_NO_335_GMLST1
40-1004153947	298	ACTGAGCG+CGTCTAAT	91159	55	31.65	75.33	S_NO_336_GMLST1
40-1004153947	299	CCTAAGAC+CGTCTAAT	91471	55	31.81	76.03	S_NO_338_GMLST1
40-1004153947	300	CGATCAGT+CGTCTAAT	123668	74	31.82	75.97	S_NO_345_GMLST1
40-1004153947	301	GCTCATGA+TCTCTCCG	105606	64	31.61	75.3	S_NO_346_GMLST1
40-1004153947	302	ATCTCAGG+TCTCTCCG	148897	90	31.78	76.03	S_NO_347_GMLST1
40-1004153947	303	ACTCGCTA+TCTCTCCG	89506	54	31.31	74.21	S_NO_383_GMLST1
40-1004153947	304	GGAGCTAC+TCTCTCCG	145708	88	30.29	70.15	S_NO_390_GMLST1
40-1004153947	305	GCGTAGTA+TCTCTCCG	170774	103	31.74	75.89	S_NO_391_GMLST1
40-1004153947	306	CGGAGCCT+TCTCTCCG	136386	82	31.43	74.71	S_NO_392_GMLST1
40-1004153947	307	TACGCTGC+TCTCTCCG	182033	110	31.85	76.24	S_NO_393_GMLST1
40-1004153947	308	ATGCGCAG+TCTCTCCG	127889	77	31.64	75.51	S_NO_394_GMLST1
40-1004153947	309	TAGCGCTC+TCTCTCCG	113619	68	31.7	75.62	S_NO_407_GMLST1
40-1004153947	310	ACTGAGCG+TCTCTCCG	102364	62	31.52	75.05	S_NO_408_GMLST1
40-1004153947	311	CCTAAGAC+TCTCTCCG	152464	92	31.78	76.12	MR-1_GMLST1
40-1004153947	312	CGATCAGT+TCTCTCCG	71400	43	31.74	75.93	VPC-1_GMLST1
40-1004153947	313	GCTCATGA+TCGACTAG	158282	95	31.72	75.86	aki1_sheep_GMLST1
40-1004153947	314	ATCTCAGG+TCGACTAG	175722	106	31.73	75.95	VPC-2_GMLST1
40-1004153947	315	ACTCGCTA+TCGACTAG	232492	140	31.58	75.31	Downlands-1_GMLST1
40-1004153947	317	GCGTAGTA+TCGACTAG	4809	3	22.67	41	S_NO_14_GMLST2
40-1004153947	318	CGGAGCCT+TCGACTAG	5844	4	22.73	41.26	S_NO_15_GMLST2
40-1004153947	319	TACGCTGC+TCGACTAG	5654	3	23.22	43.06	S_NO_22_GMLST2
40-1004153947	320	ATGCGCAG+TCGACTAG	3691	2	23.06	42.43	S_NO_38_GMLST2
40-1004153947	321	TAGCGCTC+TCGACTAG	53481	32	25.35	51.39	S_NO_74_GMLST2
40-1004153947	322	ACTGAGCG+TCGACTAG	57162	34	26.57	55.87	S_NO_75_GMLST2
40-1004153947	323	CCTAAGAC+TCGACTAG	6202	4	23.07	42.48	S_NO_230_GMLST2
40-1004153947	324	CGATCAGT+TCGACTAG	174813	105	29.12	66.03	S_NO_231_GMLST2
40-1004153947	325	GCTCATGA+TTCTAGCT	84330	51	28.2	62.5	S_NO_232_GMLST2
40-1004153947	326	ATCTCAGG+TTCTAGCT	121063	73	29.42	67.24	S_NO_241_GMLST2
40-1004153947	327	ACTCGCTA+TTCTAGCT	7244	4	25.7	52.57	S_NO_267_GMLST2
40-1004153947	328	GGAGCTAC+TTCTAGCT	8823	5	28.29	62.62	S_NO_269_GMLST2
40-1004153947	329	GCGTAGTA+TTCTAGCT	5529	3	26.61	56.28	S_NO_283_GMLST2
40-1004153947	330	CGGAGCCT+TTCTAGCT	55535	33	24.94	50.12	S_NO_284_GMLST2
40-1004153947	331	TACGCTGC+TTCTAGCT	24965	15	29.47	67.04	S_NO_285_GMLST2
40-1004153947	332	ATGCGCAG+TTCTAGCT	3089	2	24.9	49.47	S_NO_286_GMLST2
40-1004153947	333	TAGCGCTC+TTCTAGCT	35574	21	24.78	49.38	S_NO_287_GMLST2
40-1004153947	334	ACTGAGCG+TTCTAGCT	68931	41	27.73	60.63	S_NO_288_GMLST2
40-1004153947	335	CCTAAGAC+TTCTAGCT	33974	20	31.21	73.96	S_NO_289_GMLST2
40-1004153947	336	CGATCAGT+TTCTAGCT	69788	42	31.82	76.31	S_NO_290_GMLST2
40-1004153947	337	GCTCATGA+CCTAGAGT	24672	15	30	69.22	S_NO_291_GMLST2
40-1004153947	338	ATCTCAGG+CCTAGAGT	4276	3	24.33	47.32	S_NO_297_GMLST2
40-1004153947	339	ACTCGCTA+CCTAGAGT	71006	43	31.02	72.95	S_NO_298_GMLST2
40-1004153947	340	GGAGCTAC+CCTAGAGT	11343	7	28.92	65.05	S_NO_300_GMLST2
40-1004153947	341	GCGTAGTA+CCTAGAGT	39913	24	24.24	47.26	S_NO_301_GMLST2
40-1004153947	342	CGGAGCCT+CCTAGAGT	5102	3	24.02	46.46	S_NO_302_GMLST2
40-1004153947	343	TACGCTGC+CCTAGAGT	5176	3	22.45	40.26	S_NO_303_GMLST2
40-1004153947	344	ATGCGCAG+CCTAGAGT	2098	1	23.25	43.21	S_NO_304_GMLST2
40-1004153947	345	TAGCGCTC+CCTAGAGT	57554	35	24.89	49.82	S_NO_305_GMLST2
40-1004153947	346	ACTGAGCG+CCTAGAGT	66834	40	27.17	58.47	S_NO_306_GMLST2
40-1004153947	347	CCTAAGAC+CCTAGAGT	4545	3	23.91	45.85	S_NO_313_GMLST2
40-1004153947	348	CGATCAGT+CCTAGAGT	4730	3	24.08	46.52	S_NO_314_GMLST2
40-1004153947	349	GCTCATGA+GCGTAAGA	52766	32	30.3	70.72	S_NO_316_GMLST2
40-1004153947	350	ATCTCAGG+GCGTAAGA	5490	3	22.39	39.8	S_NO_318_GMLST2
40-1004153947	351	ACTCGCTA+GCGTAAGA	16337	10	28.36	63.07	S_NO_322_GMLST2
40-1004153947	352	GGAGCTAC+GCGTAAGA	9007	5	26.84	57.2	S_NO_323_GMLST2
40-1004153947	353	GCGTAGTA+GCGTAAGA	12829	8	29.69	68.2	S_NO_324_GMLST2
40-1004153947	354	CGGAGCCT+GCGTAAGA	24729	15	29.3	66.86	S_NO_325_GMLST2
40-1004153947	355	TACGCTGC+GCGTAAGA	3579	2	22.76	41.21	S_NO_326_GMLST2
40-1004153947	356	ATGCGCAG+GCGTAAGA	3421	2	22.78	41.29	S_NO_328_GMLST2
40-1004153947	357	TAGCGCTC+GCGTAAGA	4288	3	21.76	37.3	S_NO_330_GMLST2
40-1004153947	358	ACTGAGCG+GCGTAAGA	11166	7	28.78	64.72	S_NO_331_GMLST2
40-1004153947	359	CCTAAGAC+GCGTAAGA	45103	27	30.41	71.28	S_NO_332_GMLST2
40-1004153947	360	CGATCAGT+GCGTAAGA	9841	6	26.33	55.23	S_NO_333_GMLST2
40-1004153947	361	GCTCATGA+CTATTAAG	4037	2	23.05	42.57	S_NO_334_GMLST2
40-1004153947	362	ATCTCAGG+CTATTAAG	3357	2	22.71	41.2	S_NO_335_GMLST2
40-1004153947	363	ACTCGCTA+CTATTAAG	119406	72	28.99	65.52	S_NO_336_GMLST2
40-1004153947	364	GGAGCTAC+CTATTAAG	7070	4	27.89	61.16	S_NO_338_GMLST2
40-1004153947	365	GCGTAGTA+CTATTAAG	62517	38	31.43	74.42	S_NO_345_GMLST2
40-1004153947	366	CGGAGCCT+CTATTAAG	6729	4	25.02	50.19	S_NO_346_GMLST2
40-1004153947	367	TACGCTGC+CTATTAAG	8660	5	25.34	51.36	S_NO_347_GMLST2
40-1004153947	368	ATGCGCAG+CTATTAAG	58881	35	26.86	57.25	S_NO_383_GMLST2
40-1004153947	369	TAGCGCTC+CTATTAAG	47176	28	31.65	75.69	S_NO_390_GMLST2
40-1004153947	370	ACTGAGCG+CTATTAAG	11521	7	29.94	69.08	S_NO_391_GMLST2
40-1004153947	371	CCTAAGAC+CTATTAAG	57851	35	31.33	74.45	S_NO_392_GMLST2
40-1004153947	372	CGATCAGT+CTATTAAG	186679	112	29.83	68.73	S_NO_393_GMLST2
40-1004153947	373	GCTCATGA+AAGGCTAT	17937	11	29.2	66.26	S_NO_394_GMLST2
40-1004153947	374	ATCTCAGG+AAGGCTAT	8524	5	27.12	58.17	S_NO_407_GMLST2
40-1004153947	375	ACTCGCTA+AAGGCTAT	12304	7	26.53	55.89	S_NO_408_GMLST2
40-1004153947	376	GGAGCTAC+AAGGCTAT	182203	110	31.96	76.81	MR-1_GMLST2
40-1004153947	377	GCGTAGTA+AAGGCTAT	162033	98	31.83	76.35	VPC-1_GMLST2
40-1004153947	378	CGGAGCCT+AAGGCTAT	229431	138	31.91	76.69	aki1_sheep_GMLST2
40-1004153947	379	TACGCTGC+AAGGCTAT	387651	233	32.14	77.53	VPC-2_GMLST2
40-1004153947	380	ATGCGCAG+AAGGCTAT	33384	20	30.14	69.79	Downlands-1_GMLST2
40-1004153947	382	ACTGAGCG+AAGGCTAT	710	0	29.56	67.27	NC
40-1004153947	383	CCTAAGAC+AAGGCTAT	703	0	29.72	67.75	NC
40-1004153947	384	CGATCAGT+AAGGCTAT	526	0	28.44	62.83	NC
40-1003444253	GMLST1-FZY-160-i	CCTAAGAC+TATCCTCT	73981	45	30.64	71.96	GMLST1-FZY-160-i
40-1003444253	GMLST1-FZY-160-ii	CGATCAGT+TATCCTCT	47913	29	30.32	70.72	GMLST1-FZY-160-ii
40-1003444253	GMLST1-aki2	ATGCGCAG+TATCCTCT	58882	35	30.66	72.06	GMLST1-aki2
40-1003444253	GMLST1-aki3	TAGCGCTC+TATCCTCT	71261	43	30.91	73.02	GMLST1-aki3
40-1003444253	GMLST1-aki4	ACTGAGCG+TATCCTCT	44006	26	30.33	70.69	GMLST1-aki4
40-1003444253	GMLST1-aki5	GGAGCTAC+AAGGACTA	54060	33	30.84	72.64	GMLST1-aki5
40-1003444253	GMLST1-aki6	GCGTAGTA+AAGGACTA	76696	46	31.05	73.47	GMLST1-aki6
40-1003444253	GMLST1-Sno12	TACGCTGC+AGAGTAGA	21644	13	27.51	59.33	GMLST1-Sno12
40-1003444253	GMLST1-Sno24	ATGCGCAG+AGAGTAGA	18776	11	28.17	62.08	GMLST1-Sno24
40-1003444253	GMLST1-Sno32	TAGCGCTC+AGAGTAGA	14217	9	26.46	55.32	GMLST1-Sno32
40-1003444253	GMLST1-Sno33	ACTGAGCG+AGAGTAGA	14165	9	25.91	52.84	GMLST1-Sno33
40-1003444253	GMLST1-Sno341	ACTCGCTA+GTAAGGAC	8210	5	24.97	49.61	GMLST1-Sno341
40-1003444253	GMLST1-Sno343	GGAGCTAC+GTAAGGAC	9691	6	25.68	52.35	GMLST1-Sno343
40-1003444253	GMLST1-Sno344	GCGTAGTA+GTAAGGAC	7152	4	23.47	43.71	GMLST1-Sno344
40-1003444253	GMLST1-Sno349	CGGAGCCT+GTAAGGAC	4650	3	23.64	44.39	GMLST1-Sno349
40-1003444253	GMLST1-Sno36	CCTAAGAC+AGAGTAGA	11346	7	25.01	49.35	GMLST1-Sno36
40-1003444253	GMLST1-Sno371	TACGCTGC+GTAAGGAC	16059	10	28.76	64.24	GMLST1-Sno371
40-1003444253	GMLST1-Sno376	ATGCGCAG+GTAAGGAC	5661	3	26.17	54.09	GMLST1-Sno376
40-1003444253	GMLST1-Sno44	CGATCAGT+AGAGTAGA	18470	11	27.94	60.88	GMLST1-Sno44
40-1003444253	GMLST1-Sno47	GCTCATGA+GTAAGGAC	9568	6	24.13	46.23	GMLST1-Sno47
40-1003444253	GMLST1-Sno5	CGGAGCCT+AGAGTAGA	17437	10	28.53	63.36	GMLST1-Sno5
40-1003444253	GMLST1-Sno60	ATCTCAGG+GTAAGGAC	8132	5	25.09	50.11	GMLST1-Sno60
40-1003444253	GMLST2-FZY-160-i	GCGTAGTA+AGAGTAGA	36827	22	30.51	71.23	GMLST2-FZY-160-i
40-1003444253	GMLST2-FZY-160-ii	GGAGCTAC+AGAGTAGA	55799	34	30.86	72.58	GMLST2-FZY-160-ii
40-1003444253	GMLST2-aki2	GCTCATGA+AGAGTAGA	54582	33	30.95	72.95	GMLST2-aki2
40-1003444253	GMLST2-aki3	ATCTCAGG+AGAGTAGA	44698	27	30.68	71.92	GMLST2-aki3
40-1003444253	GMLST2-aki4	ACTCGCTA+AGAGTAGA	35655	21	29.83	68.52	GMLST2-aki4
40-1003444253	GMLST2-aki5	CGGAGCCT+AAGGACTA	52476	32	31.32	74.64	GMLST2-aki5
40-1003444253	GMLST2-aki6	TACGCTGC+AAGGACTA	84116	51	31.35	74.72	GMLST2-aki6
40-1003444253	GMLST2-Sno12	ACTGAGCG+GTAAGGAC	9670	6	24.14	46.25	GMLST2-Sno12
40-1003444253	GMLST2-Sno24	CCTAAGAC+GTAAGGAC	5156	3	27.5	59.7	GMLST2-Sno24
40-1003444253	GMLST2-Sno32	CGATCAGT+GTAAGGAC	2285	1	23.62	44.38	GMLST2-Sno32
40-1003444253	GMLST2-Sno33	GCTCATGA+ACTGCATA	8294	5	22.5	39.58	GMLST2-Sno33
40-1003444253	GMLST2-Sno341	CGGAGCCT+ACTGCATA	12356	7	22.42	39.24	GMLST2-Sno341
40-1003444253	GMLST2-Sno343	TACGCTGC+ACTGCATA	12155	7	23.8	44.71	GMLST2-Sno343
40-1003444253	GMLST2-Sno344	ATGCGCAG+ACTGCATA	11349	7	25.72	52.36	GMLST2-Sno344
40-1003444253	GMLST2-Sno349	TAGCGCTC+ACTGCATA	4178	3	22.38	39.17	GMLST2-Sno349
40-1003444253	GMLST2-Sno36	ATCTCAGG+ACTGCATA	9363	6	22.54	39.73	GMLST2-Sno36
40-1003444253	GMLST2-Sno371	ACTGAGCG+ACTGCATA	13904	8	25.74	52.42	GMLST2-Sno371
40-1003444253	GMLST2-Sno376	CCTAAGAC+ACTGCATA	12287	7	24.33	46.81	GMLST2-Sno376
40-1003444253	GMLST2-Sno44	ACTCGCTA+ACTGCATA	6408	4	22.4	39.08	GMLST2-Sno44
40-1003444253	GMLST2-Sno47	GGAGCTAC+ACTGCATA	7121	4	22.19	38.31	GMLST2-Sno47
40-1003444253	GMLST2-Sno5	TAGCGCTC+GTAAGGAC	10838	7	27.98	61.53	GMLST2-Sno5
40-1003444253	GMLST2-Sno60	GCGTAGTA+ACTGCATA	6755	4	23.17	42.32	GMLST2-Sno60
