## Supplementary Table 8 for "Development and validation of a multilocus sequence typing scheme for *Fasciola hepatica* using next-generation deep amplicon sequencing"

Population pairwise FSTs based on all six MLST markers from 15 cattle and 27 sheep-derived F. hepatica populations
	P10C	P11S	P12S	P13C	P14C	P15C	P16C	P17C	P18C	P19S	P1C	P20S	P21S	P22S	P23S	P24S	P25S	P26S	P27S	P28C	P29C	P2C	P30S	P31C	P32S	P33C	P34S	P35S	P36S	P37S	P38S	P39S	P3C	P40S	P41S	P42S	P4C	P5S	P6S	P7S	P8S	P9S
P10C
P11S	0.04948
P12S	0.04799	-0.02463
P13C	0.02013	0.08119	0.09124
P14C	0.04164	-0.0273	-0.02711	0.0836
P15C	0.00621	-0.01699	-0.0146	0.04518	-0.02188
P16C	-0.0105	-0.01301	-0.01296	0.04169	-0.01935	-0.02781
P17C	0.01858	-0.02205	-0.02025	0.04427	-0.02406	-0.02541	-0.02356
P18C	0.01598	-0.01634	-0.01624	0.04073	-0.011	-0.01887	-0.02632	-0.02524
P19S	0.04408	-0.02444	-0.02323	0.07601	-0.02503	-0.02042	-0.01482	-0.0241	-0.02364
P1C	0.03561	0.01333	0.02079	0.01432	0.00692	0.00305	-0.00359	0.00076	-0.01584	0.01692
P20S	0.07762	-0.00819	-0.01513	0.14703	-0.00776	0.00794	0.0119	0.00129	0.01034	-0.0095	0.07789
P21S	0.11525	-0.00568	-0.00943	0.17179	-0.00308	0.01816	0.03089	0.00964	0.02864	-0.00845	0.09523	-0.02444
P22S	0.05025	-0.02259	-0.01555	0.06425	-0.02779	-0.02497	-0.00903	-0.02342	0.02143	-0.02287	0.01677	0.00915	0.00032
P23S	0.01078	-0.00991	-0.01161	0.07648	-0.01001	-0.01862	-0.02015	-0.01931	-0.03076	-0.01832	0.03424	-0.00715	0.0065	0.00633
P24S	0.05969	-0.01905	-0.01323	0.08826	-0.02532	-0.01746	-0.00501	-0.01684	0.01975	-0.01925	0.02066	0.008	-7.00E-05	-0.04816	0.00281
P25S	0.01823	-0.02152	-0.01942	0.04252	-0.02578	-0.02631	-0.02638	-0.02779	-0.02677	-0.02145	-0.01088	0.00862	0.01968	-0.02313	-0.01142	-0.01481
P26S	0.05494	-0.01637	-0.01898	0.11619	-0.01926	-0.00935	-0.00465	-0.01018	6.00E-04	-0.01862	0.04788	-0.01863	-0.01678	-0.01048	-0.01471	-0.01266	-0.00575
P27S	0.12269	0.16726	0.17378	0.08224	0.16847	0.14286	0.11872	0.14123	0.10639	0.17184	0.03945	0.24245	0.29016	0.23558	0.16898	0.21306	0.12596	0.20767
P28C	0.01262	0.04211	0.04665	-0.03704	0.05096	0.02022	0.01363	0.0104	-0.04092	0.03323	0.00254	0.08961	0.11431	0.05487	0.02559	0.07397	0.01196	0.07454	0.08241
P29C	-0.02478	0.03038	0.03256	-0.04157	0.03135	0.00322	-0.01196	-0.0032	-0.03964	0.02731	-0.02406	0.0795	0.11532	0.04727	0.01493	0.06242	-0.00702	0.06324	0.03182	-0.07634
P2C	0.14859	-0.00296	-0.00232	0.22188	-0.01659	0.02574	0.03269	0.02672	0.06238	0.00887	0.05411	0.01713	0.00993	0.00375	0.04904	-0.01214	0.01587	0.00185	0.32651	0.18626	0.15496
P30S	0.04319	-0.01385	-0.01873	0.10909	-0.01299	-0.01002	-0.00741	-0.01167	-0.0144	-0.01897	0.05596	-0.02445	-0.01601	-0.00037	-0.02329	0.00266	-0.00643	-0.02108	0.21038	0.0518	0.04405	0.03036
P31C	0.03377	-0.0075	-0.01283	0.10168	-0.00459	-0.0065	-0.00578	-0.01182	-0.01872	-0.01493	0.06117	-0.02065	-0.00914	0.01067	-0.02895	0.01214	-0.00147	-0.01576	0.20736	0.03957	0.03426	0.05519	-0.03029
P32S	0.04502	-0.01525	-0.0231	0.12943	-0.02313	-0.00514	-0.01553	-0.00748	-0.01648	-0.00932	0.02549	-0.0124	0.01066	0.02025	-0.00742	0.01291	-0.01392	-0.01214	0.17503	0.07233	0.03551	-0.01406	-0.0141	-0.0056
P33C	0.01998	-0.01862	-0.02006	0.07726	-0.01808	-0.02252	-0.01837	-0.0268	-0.01637	-0.02507	0.04105	-0.01913	-0.01104	-0.01601	-0.03365	-0.01234	-0.0163	-0.02234	0.19888	0.03093	0.02186	0.04157	-0.02973	-0.0338	-0.00524
P34S	0.02161	0.00401	-0.00357	0.09851	0.00709	-5.00E-05	-0.00293	-0.0039	-0.01447	-0.0036	0.07117	-0.01259	0.00623	0.02354	-0.02393	0.02937	0.00584	-0.00472	0.20854	0.03367	0.0266	0.0801	-0.02611	-0.03353	4.00E-04	-0.02817
P35S	0.03583	-0.01288	-0.01886	0.1096	-0.01381	-0.01002	-0.00896	-0.01127	-0.00656	-0.01627	0.05754	-0.02505	-0.01415	-0.00126	-0.02183	0.0017	-0.0057	-0.02162	0.21053	0.05744	0.04489	0.02903	-0.03086	-0.02933	-0.01632	-0.03009	-0.02658
P36S	0.00351	-0.00525	-0.00723	0.06084	-0.0023	-0.01757	-0.01744	-0.01929	-0.02997	-0.01546	0.04308	-0.00461	0.01031	0.0043	-0.03503	0.00993	-0.00962	-0.00813	0.17896	0.00645	0.00227	0.07561	-0.0247	-0.03299	0.00536	-0.03721	-0.03332	-0.02315
P37S	0.06056	-0.00448	-0.01104	0.13925	-0.00341	0.00298	0.00516	0.00048	-0.00414	-0.0107	0.07699	-0.02541	-0.01786	0.01747	-0.02056	0.0134	0.0086	-0.01917	0.23343	0.07683	0.06917	0.03313	-0.029	-0.02873	-0.01017	-0.02443	-0.02225	-0.02772	-0.01788
P38S	0.07002	-0.00941	-0.01704	0.14797	-0.01071	0.00446	0.00708	0.00012	0.01102	-0.0101	0.07672	-0.03019	-0.02336	0.00748	-0.00886	0.00691	0.00585	-0.02091	0.24414	0.09161	0.07753	0.01337	-0.02679	-0.02173	-0.01864	-0.02006	-0.01506	-0.02831	-0.00572	-0.02725
P39S	0.05018	-0.03104	-0.035	0.09629	-0.0308	-0.01564	-0.01446	-0.02664	-0.02689	-0.02951	0.02395	-0.02778	-0.02118	-0.01409	-0.019	-0.01188	-0.02314	-0.02476	0.18838	0.03749	0.02515	0.00064	-0.02874	-0.0254	-0.03139	-0.02931	-0.01703	-0.02826	-0.01704	-0.02223	-0.02843
P3C	0.04485	0.06542	0.07007	0.06821	0.05138	0.0471	0.02684	0.0462	0.05388	0.07563	-0.02633	0.13103	0.16831	0.0921	0.07815	0.07816	0.03282	0.09793	0.01457	0.08116	0.00963	0.10877	0.11236	0.11465	0.04859	0.09212	0.12243	0.10665	0.09654	0.13051	0.12702	0.07801
P40S	0.0171	-0.00622	-0.01127	0.09009	-0.00506	-0.01139	-0.01446	-0.01254	-0.02933	-0.01407	0.04828	-0.01307	0.00345	0.01569	-0.03292	0.015	-0.00558	-0.01328	0.18225	0.02967	0.0203	0.05571	-0.0279	-0.03294	-0.01103	-0.03078	-0.0321	-0.02668	-0.03457	-0.02558	-0.01541	-0.02125	0.0962
P41S	0.04034	-0.00553	-0.0121	0.11246	-0.00258	-0.00297	-0.0013	-0.00589	-0.01274	-0.01265	0.07039	-0.02273	-0.01274	0.0106	-0.02367	0.01463	0.00285	-0.01614	0.22335	0.04845	0.04557	0.05458	-0.03197	-0.03422	-0.00374	-0.02977	-0.03369	-0.031	-0.02901	-0.02981	-0.02449	-0.024	0.13028	-0.0309
P42S	0.18033	0.23747	0.24552	0.16254	0.23591	0.20551	0.18299	0.21196	0.24266	0.24532	0.12074	0.31407	0.36606	0.31101	0.24429	0.27467	0.19577	0.27284	0.02778	0.22504	0.15645	0.45806	0.28473	0.28491	0.2571	0.27182	0.2863	0.27987	0.2574	0.30804	0.31488	0.27283	0.06976	0.26032	0.30064
P4C	0.00572	-0.01803	-0.01828	0.06171	-0.02072	-0.02986	-0.02739	-0.02559	-0.02125	-0.02424	0.02412	-0.00792	0.00299	-0.02083	-0.02989	-0.01366	-0.02302	-0.01849	0.17393	0.02402	0.01109	0.03436	-0.02556	-0.02394	-0.00887	-0.03461	-0.02014	-0.02506	-0.03214	-0.01588	-0.01143	-0.0221	0.07507	-0.02686	-0.02254	0.24277
P5S	0.40643	0.19087	0.17728	0.50819	0.2043	0.25022	0.26475	0.23679	0.28835	0.19307	0.38848	0.1166	0.09981	0.27842	0.21277	0.23512	0.25065	0.15329	0.65629	0.44067	0.44167	0.20605	0.15856	0.17383	0.19031	0.20073	0.19853	0.16126	0.23145	0.13294	0.1229	0.16636	0.50467	0.19543	0.16599	0.7858	0.22649
P6S	0.08943	0.14775	0.15401	0.0566	0.14584	0.11959	0.09409	0.11908	0.08385	0.1521	0.0138	0.22337	0.27078	0.20677	0.14592	0.18809	0.10337	0.18865	-0.12435	0.06184	0.00606	0.30584	0.18962	0.1858	0.1485	0.1738	0.18593	0.18862	0.15442	0.21314	0.22311	0.1648	-0.02307	0.16031	0.20173	0	0.14942	0.66537
P7S	-0.00749	-0.01855	-0.01808	0.03466	-0.02	-0.03017	-0.02738	-0.03305	-0.01433	-0.02267	0.01986	-0.00372	0.0073	-0.03184	-0.02562	-0.01719	-0.02553	-0.01302	0.17575	0.00549	-0.00623	0.05462	-0.01944	-0.02331	0.00256	-0.03857	-0.02228	-0.02232	-0.03418	-0.0056	-0.00617	-0.02416	0.06993	-0.02156	-0.01954	0.24549	-0.03536	0.2614	0.14754
P8S	0.01295	-0.01318	-0.0182	0.06079	-0.01405	-0.01501	-0.01789	-0.02094	-0.01551	-0.01273	0.02905	-0.00684	0.01202	-0.0078	-0.01122	0.00809	-0.01922	-0.00426	0.17175	0.01335	-0.00437	0.0521	-0.01887	-0.01865	-0.014	-0.02383	-0.02247	-0.0214	-0.02118	-0.00398	-0.01068	-0.02922	0.07703	-0.01706	-0.01854	0.24749	-0.02288	0.23492	0.14773	-0.03436
P9S	-0.01357	-0.01033	-0.00964	0.03175	-0.0162	-0.02637	-0.03114	-0.02209	-0.02316	-0.01222	-0.0045	0.01773	0.03529	-0.01182	-0.01575	-0.0047	-0.02451	-0.00046	0.11664	0.00797	-0.01415	0.04128	-0.00279	-0.00163	-0.00626	-0.01529	0.00013	-0.00477	-0.01516	0.01171	0.0132	-0.01032	0.02988	-0.00985	0.002	0.17894	-0.02488	0.27643	0.09236	-0.02918	-0.01707	0
