## Supplementary Table 9 for "Development and validation of a multilocus sequence typing scheme for *Fasciola hepatica* using next-generation deep amplicon sequencing"

Matrix of significant Fst P values based on all six MLST markers from 15 cattle and 27 sheep-derived F. hepatica populations
Significance Level=0.0050
	P10C	P11S	P12S	P13C	P14C	P15C	P16C	P17C	P18C	P19S	P1C	P20S	P21S	P22S	P23S	P24S	P25S	P26S	P27S	P28C	P29C	P2C	P30S	P31C	P32S	P33C	P34S	P35S	P36S	P37S	P38S	P39S	P3C	P40S	P41S	P42S	P4C	P5S	P6S	P7S	P8S	P9S
P10C
P11S	-
P12S	-	-
P13C	-	-	-
P14C	-	-	-	-
P15C	-	-	-	-	-
P16C	-	-	-	-	-	-
P17C	-	-	-	-	-	-	-
P18C	-	-	-	-	-	-	-	-
P19S	-	-	-	-	-	-	-	-	-
P1C	-	-	-	-	-	-	-	-	-	-
P20S	+	-	-	+	-	-	-	-	-	-	-
P21S	-	-	-	+	-	-	-	-	-	-	-	-
P22S	-	-	-	-	-	-	-	-	-	-	-	-	-
P23S	-	-	-	-	-	-	-	-	-	-	-	-	-	-
P24S	-	-	-	-	-	-	-	-	-	-	-	-	-	-	-
P25S	-	-	-	-	-	-	-	-	-	-	-	-	-	-	-	-
P26S	-	-	-	+	-	-	-	-	-	-	-	-	-	-	-	-	-
P27S	-	-	+	-	-	-	+	-	-	+	-	+	+	-	-	-	-	+
P28C	-	-	-	-	-	-	-	-	-	-	-	-	+	-	-	-	-	-	-
P29C	-	-	-	-	-	-	-	-	-	-	-	-	-	-	-	-	-	-	-	-
P2C	-	-	-	+	-	-	-	-	-	-	-	-	-	-	-	-	-	-	-	-	-
P30S	-	-	-	+	-	-	-	-	-	-	-	-	-	-	-	-	-	-	+	-	-	-
P31C	-	-	-	+	-	-	-	-	-	-	-	-	-	-	-	-	-	-	+	-	-	-	-
P32S	-	-	-	-	-	-	-	-	-	-	-	-	-	-	-	-	-	-	+	-	-	-	-	-
P33C	-	-	-	-	-	-	-	-	-	-	-	-	-	-	-	-	-	-	+	-	-	-	-	-	-
P34S	-	-	-	-	-	-	-	-	-	-	-	-	-	-	-	-	-	-	+	-	-	-	-	-	-	-
P35S	-	-	-	+	-	-	-	-	-	-	-	-	-	-	-	-	-	-	+	-	-	-	-	-	-	-	-
P36S	-	-	-	-	-	-	-	-	-	-	-	-	-	-	-	-	-	-	+	-	-	-	-	-	-	-	-	-
P37S	-	-	-	+	-	-	-	-	-	-	-	-	-	-	-	-	-	-	+	-	-	-	-	-	-	-	-	-	-
P38S	-	-	-	+	-	-	-	-	-	-	-	-	-	-	-	-	-	-	+	-	-	-	-	-	-	-	-	-	-	-
P39S	-	-	-	-	-	-	-	-	-	-	-	-	-	-	-	-	-	-	-	-	-	-	-	-	-	-	-	-	-	-	-
P3C	-	-	-	-	-	-	-	-	-	-	-	-	-	-	-	-	-	-	-	-	-	-	-	-	-	-	-	+	-	-	-	-
P40S	-	-	-	-	-	-	-	-	-	-	-	-	-	-	-	-	-	-	+	-	-	-	-	-	-	-	-	-	-	-	-	-	-
P41S	-	-	-	-	-	-	-	-	-	-	-	-	-	-	-	-	-	-	+	-	-	-	-	-	-	-	-	-	-	-	-	-	+	-
P42S	-	+	+	-	-	+	-	-	-	+	-	+	+	-	+	-	-	+	-	-	-	-	+	-	-	+	+	+	-	+	+	-	-	+	+
P4C	-	-	-	-	-	-	-	-	-	-	-	-	-	-	-	-	-	-	+	-	-	-	-	-	-	-	-	-	-	-	-	-	-	-	-	+
P5S	+	-	+	+	-	+	+	+	+	+	+	-	-	+	+	-	+	+	+	+	+	-	+	-	-	+	+	-	+	-	-	+	+	-	+	+	+
P6S	-	-	-	-	-	-	-	-	-	-	-	+	+	-	-	-	-	+	-	-	-	-	-	-	-	-	-	+	+	+	+	-	-	-	+	-	-	+
P7S	-	-	-	-	-	-	-	-	-	-	-	-	-	-	-	-	-	-	+	-	-	-	-	-	-	-	-	-	-	-	-	-	-	-	-	-	-	+	-
P8S	-	-	-	-	-	-	-	-	-	-	-	-	-	-	-	-	-	-	-	-	-	-	-	-	-	-	-	-	-	-	-	-	-	-	-	+	-	+	-	-
P9S	-	-	-	-	-	-	-	-	-	-	-	-	-	-	-	-	-	-	+	-	-	-	-	-	-	-	-	-	-	-	-	-	-	-	-	-	-	+	-	-	-
